# Neuron-specific RNA-sequencing reveals different responses in peripheral neurons after nerve injury

**DOI:** 10.1101/2023.07.21.549881

**Authors:** S Bolívar, E Sanz, D Ovelleiro, DW Zochodne, E Udina

## Abstract

Peripheral neurons are heterogeneous and functionally diverse, but all share the capability to switch to a pro-regenerative state after nerve injury. Despite the assumption that the injury response is similar among neuronal subtypes, functional recovery may differ. Understanding the distinct intrinsic regenerative properties between neurons may help to improve the quality of regeneration, prioritizing the growth of axon subpopulations to their targets. Here, we present a comparative analysis of regeneration across four key peripheral neuron populations: motoneurons, proprioceptors, cutaneous mechanoreceptors, and nociceptors. Using Cre/Ai9 mice that allow fluorescent labelling of neuronal subtypes, we found that nociceptors showed the greater regeneration after a sciatic crush, followed by motoneurons, mechanoreceptors and, finally, proprioceptors. By breeding these Cre mice with Ribotag mice, we isolated specific translatomes and defined the regenerative response of these neuronal subtypes after axotomy. Only 20% of the regulated genes were common, revealing a diverse response to injury among neurons, which was also supported by the differential influence of neurotrophins among neuron subtypes. Among differentially regulated genes, we proposed MED12 as a specific regulator of the regeneration of proprioceptors. Altogether, we demonstrate that the intrinsic regenerative capacity differs between peripheral neuron subtypes, opening the door to selectively modulate these responses.
