## Supplementary File 1 for "Neuron-specific RNA-sequencing reveals different responses in peripheral neurons after nerve injury"

### Sheet: Hoja1
Gene	Motoneurons		Proprioceptors		Mechanoreceptors		Nociceptors
	Log2FC	p.adj	Log2FC	p.adj	Log2FC	p.adj	Log2FC	p.adj
Ntrk1	NA	NA	-3.428	3.86e-117	2.62	1.83e-203	1.037	1.51e-18
Ntrk2	1.279	6.58e-168	-1.694	4.09e-36	-2.205	1.24e-56	-1.924	3.7e-68
Ntrk3	0.485	0.23	1.205	2.89e-05	-1.212	0.000205	-2.619	2.32e-08
Ngfr	0.202	0.673	-1.017	1.55e-48	1.638	2.36e-113	0.152	0.179
Gfra1	2.33	1.14e-151	-0.97	2.85e-19	-1.139	9.18e-34	-0.24	0.0979
Ret	2.275	0	-1792	8.36e-98	-1076	1.36e-46	1.011	4.52e-66
NA: Not applicable
